# Pyramiding panicle-level heat avoidance and grain-level heat tolerance improves rice grain appearance under high-temperature grain filling

**DOI:** 10.64898/2026.08.20.745907

**Authors:** Hirofumi Fukuda, Toshihiro Sakamoto, Jun-ichi Yonemaru, Daisuke Ogawa

## Abstract

High temperature during grain filling increases rice grain chalkiness and deteriorates grain appearance under climate warming. Although several loci that reduce chalkiness have been identified, breeding strategies that integrate grain-level heat tolerance with panicle-level heat avoidance remain limited. Here we characterized SL2033, a chromosome segment substitution line carrying a long IR64-derived segment on chromosome 10, and evaluated the combination of the chromosome 10 segment with *Appearance quality of brown rice 1* (*Apq1*), a quantitative trait locus associated with reduced heat-induced chalkiness that acts at the grain level. Compared with its recurrent parent Koshihikari, SL2033 had longer flag leaves, altered vertical plant architecture, and lower panicle temperature. Total starch and protein contents were comparable between the two genotypes, whereas RNA-seq analysis of the developing endosperm identified specific differences in heat-, stress-, and cell wall–related transcripts. In a two-year field trial, a pyramided line combining the SL2033-derived segment with *Apq1* had the highest proportion of perfect grains and lowest frequencies of multiple chalky-kernel types during the year with hotter grain-filling conditions, with no detectable yield penalty. The pyramided line combined longer flag leaves, as in SL2033, with shorter panicle exsertion, as in an *Apq1* near-isogenic line, and had the lowest panicle temperature among the tested genotypes. Time-series unmanned aerial vehicle imaging also detected genotype-dependent differences in plant height during early grain filling, supporting distinct temporal patterns of plant development among the lines. These findings demonstrate that pyramiding genetic loci that confer panicle-level and grain-level heat tolerance is a promising strategy for improving rice grain appearance under high-temperature field conditions, which are becoming increasingly prevalent.
