## Supplementary Tables for "Pyramiding panicle-level heat avoidance and grain-level heat tolerance improves rice grain appearance under high-temperature grain filling"

### Sheet: Table S1
Supplementary Table 1. Grain compounds of SL2033 and the genetic background Koshihikari in 2024
Cultivar or Line	Starch content (g/g DW)	Protein content (%)
Koshihikari	0.52±0.06	5.91±0.11
SL2033	0.56±0.11	5.95±0.05
There were no significant differences in any of the contents (n = 4, P ≥ 0.05, Student's t-test).

### Sheet: Table S2
Supplementary Table 2. Grain appearance quality in SL2033, AQP1-NIL, the pyramiding line, and the genetic background Koshihikari in 2025
Line / Cultivar	Perfect (%)	Milky white (%)	Basal white (%)	White belly and back (%)
Koshi	33.4±2.4a	2.9±0.4b	6.3±1.0b	3.6±0.7b
SL2033	49.5±1.4b	2.9±0.5b	1.9±0.5a	0.9±0.3a
Apq1-NIL	70.0±0.9c	0.2±0.1a	0.6±0.2a	0.4±0.1a
SL2033 x Apq1-NIL	69.1±2.5c	0.5±0.06a	0.4±0.2a	0.4±0.2a
a-dDifferent letters indicate significant differences (n = 4, P < 0.05, Tukey-Kramer test)

### Sheet: Table S3
Supplementary Table 3. Grain (brown rice) size, shape, and weight in SL2033, AQP1-NIL, the pyramiding line, and the genetic background Koshihikari in 2024 and 2025
Year	Cultivar or Line	Grain length (mm)	Grain width (mm)	Grain thickness (mm)
2024	Koshi	5.07±0.02a	2.72±0.01a	1.96±0.01a
	SL2033	5.13±0.02b	2.70±0.01a	1.92±0.01b
	Apq1-NIL	5.07±0.02a	2.72±0.01a	1.93±0.01b
	SL2033 x Apq1-NIL	5.11±0.02b	2.72±0.01a	1.89±0.01c
2025	Koshi	4.93±0.01a	2.70±0.000b	1.97±0.006c
	SL2033	5.04±0.02d	2.69±0.010a	1.92±0.006b
	Apq1-NIL	4.96±0.02b	2.70±0.006b	1.94±0.006b
	SL2033 x Apq1-NIL	5.01±0.03c	2.71±0.000c	1.90±0.006a
a-dDifferent letters indicate significant differences (n = 4, P < 0.05, Tukey-Kramer test)
